# Distinct genomic contexts predict gene presence-absence variation in different pathotypes of a fungal plant pathogen

**DOI:** 10.1101/2023.02.17.529015

**Authors:** Pierre M. Joubert, Ksenia V. Krasileva

## Abstract

**Background:** Fungi use the accessory segments of their pan-genomes to adapt to their environments. While gene presence-absence variation (PAV) contributes to shaping these accessory gene reservoirs, whether these events happen in specific genomic contexts remains unclear. Additionally, since pan-genome studies often group together all members of the same species, it is uncertain whether genomic or epigenomic features shaping pan-genome evolution are consistent across populations within the same species. Fungal plant pathogens are useful models for answering these questions because members of the same species often infect distinct hosts, and they frequently rely on gene PAV to adapt to these hosts.

**Results:** We analyzed gene PAV in the rice and wheat blast fungus, *Magnaporthe oryzae*, and found that PAV of disease-causing effectors, antibiotic production, and non-self-recognition genes may drive the adaptation of the fungus to its environment. We then analyzed genomic and epigenomic features and data from available datasets for patterns that might help explain these PAV events. We observed that proximity to transposable elements (TEs), gene GC content, gene length, expression level in the host, and histone H3K27me3 marks were different between PAV genes and conserved genes, among other features. We used these features to construct a random forest classifier that was able to predict whether a gene is likely to experience PAV with high precision (86.06%) and recall (92.88%) in rice-infecting *M. oryzae*. Finally, we found that PAV in wheat- and rice-infecting pathotypes of *M. oryzae* differed in their number and their genomic context.

**Conclusions:** Our results suggest that genomic and epigenomic features of gene PAV can be used to better understand and even predict fungal pan-genome evolution. We also show that substantial intra-species variation can exist in these features.
