## Additional File 6 for "Distinct genomic contexts predict gene presence-absence variation in different pathotypes of a fungal plant pathogen"

CP060330.1	108277	430642
CP060330.1	108324	430808
CP060330.1	108403	430816
CP060330.1	352265	2134225
CP060330.1	361984	6031992
CP060330.1	362076	6031992
CP060330.1	362243	6031881
CP060330.1	362274	6032017
CP060330.1	362850	6031992
CP060330.1	362851	6032386
CP060330.1	370697	373184
CP060330.1	370934	373184
CP060330.1	371055	372915
CP060330.1	371173	1335548
CP060330.1	382455	3697140
CP060330.1	392833	399175
CP060330.1	392833	399328
CP060330.1	393022	399129
CP060330.1	393132	399270
CP060330.1	399123	2315389
CP060330.1	406240	406632
CP060330.1	407556	1431832
CP060330.1	407814	1431838
CP060330.1	420722	421683
CP060330.1	420981	421231
CP060330.1	449921	1964648
CP060330.1	450016	1964447
CP060330.1	450155	1964497
CP060330.1	450430	1965504
CP060330.1	450765	1965366
CP060330.1	450914	1965361
CP060330.1	451098	453784
CP060330.1	454544	1966611
CP060330.1	459249	496756
CP060330.1	459559	496627
CP060330.1	459573	496689
CP060330.1	461938	464031
CP060330.1	462196	462602
CP060330.1	462519	463426
CP060330.1	462770	463251
CP060330.1	463251	463452
CP060330.1	463254	5989874
CP060330.1	470144	2353571
CP060330.1	479693	6436965
CP060330.1	494211	1306684
CP060330.1	495872	1297583
CP060330.1	496003	1297554
CP060330.1	502070	1296359
CP060330.1	502069	1296500
CP060330.1	507985	1356125
CP060330.1	512909	3669458
CP060330.1	512816	3669660
CP060330.1	512954	3669427
CP060330.1	527624	2084226
CP060330.1	527798	2084132
CP060330.1	528289	2084763
CP060330.1	528289	2085142
CP060330.1	528609	2176743
CP060330.1	545715	2239002
CP060330.1	548755	550613
CP060330.1	587893	1366991
CP060330.1	597520	2299468
CP060330.1	608559	2266143
CP060330.1	612558	620459
CP060330.1	613190	1702916
CP060330.1	613341	1702827
CP060330.1	614636	926384
CP060330.1	621184	6456814
CP060330.1	622826	2189269
CP060330.1	622869	2189293
CP060330.1	622945	2189493
CP060330.1	623071	2189343
CP060330.1	703049	1646418
CP060330.1	703186	1646192
CP060330.1	713326	6053471
CP060330.1	725859	5443840
CP060330.1	729654	737440
CP060330.1	729573	737512
CP060330.1	729819	737215
CP060330.1	730440	1704367
CP060330.1	730635	1704149
CP060330.1	901959	902020
CP060330.1	925348	930932
CP060330.1	925478	930780
CP060330.1	930728	1715624
CP060330.1	999572	999643
CP060330.1	1087023	1087240
CP060330.1	1097113	1097346
CP060330.1	1154209	1155350
CP060330.1	1192350	1195461
CP060330.1	1192375	1195417
CP060330.1	1200649	1385720
CP060330.1	1227643	1908265
CP060330.1	1227676	1908398
CP060330.1	1237250	6374667
CP060330.1	1240860	2309736
CP060330.1	1240983	2131320
CP060330.1	1240997	2309672
CP060330.1	1240968	2309802
CP060330.1	1241153	2131239
CP060330.1	1241610	2131389
CP060330.1	1262989	2309570
CP060330.1	1263145	2110489
CP060330.1	1263052	2309570
CP060330.1	1263828	2110785
CP060330.1	1263936	2110784
CP060330.1	1270930	3779151
CP060330.1	1304723	6421601
CP060330.1	1310606	1314674
CP060330.1	1314277	1875755
CP060330.1	1319211	1826775
CP060330.1	1334121	1334389
CP060330.1	1334325	1347618
CP060330.1	1335308	1903480
CP060330.1	1335435	1903479
CP060330.1	1342467	1347519
CP060330.1	1348397	1354620
CP060330.1	1348633	1354637
CP060330.1	1348754	1354616
CP060330.1	1356115	1905509
CP060330.1	1358045	2161736
CP060330.1	1360224	1367815
CP060330.1	1360343	1368238
CP060330.1	1360456	1367815
CP060330.1	1370556	6417678
CP060330.1	1373619	1375331
CP060330.1	1373794	1375209
CP060330.1	1375450	6433619
CP060330.1	1375615	6433487
CP060330.1	1376535	1889019
CP060330.1	1377130	2206037
CP060330.1	1377379	2205941
CP060330.1	1382662	2193458
CP060330.1	1415633	1416024
CP060330.1	1445849	1446619
CP060330.1	1445993	1446116
CP060330.1	1448004	2736823
CP060330.1	1529772	1530362
CP060330.1	1530248	1530375
CP060330.1	1538401	1538475
CP060330.1	1640638	1648017
CP060330.1	1656427	1663815
CP060330.1	1685133	1718518
CP060330.1	1703560	1710955
CP060330.1	1759910	1760038
CP060330.1	1771345	1771396
CP060330.1	1825185	1826073
CP060330.1	1825323	1826224
CP060330.1	1825430	1825890
CP060330.1	1828648	1828707
CP060330.1	1828648	1828708
CP060330.1	1831377	1832357
CP060330.1	1831614	1831702
CP060330.1	1831542	1832516
CP060330.1	1831701	1832401
CP060330.1	1831787	1832429
CP060330.1	1831726	1832484
CP060330.1	1866203	2387649
CP060330.1	1866325	2387884
CP060330.1	1866556	2387580
CP060330.1	1872868	1876276
CP060330.1	1879444	1882132
CP060330.1	1882582	1884483
CP060330.1	1885660	2120186
CP060330.1	1885959	3756604
CP060330.1	1886404	1888666
CP060330.1	1886333	6367138
CP060330.1	1886318	6367299
CP060330.1	1886423	6367164
CP060330.1	1886901	1888640
CP060330.1	1887371	2185450
CP060330.1	1889885	6484517
CP060330.1	1892633	6437590
CP060330.1	1894748	2111549
CP060330.1	1896353	1902638
CP060330.1	1897988	1898251
CP060330.1	1899744	1900705
CP060330.1	1900864	2316332
CP060330.1	1901162	2316332
CP060330.1	1901417	2316276
CP060330.1	1901395	2316474
CP060330.1	1901534	2316331
CP060330.1	1901536	2316474
CP060330.1	1907274	2226616
CP060330.1	1910931	2176702
CP060330.1	2021691	2022725
CP060330.1	2021668	2378912
CP060330.1	2080610	2082545
CP060330.1	2108030	2108501
CP060330.1	2108568	2109471
CP060330.1	2108888	2109731
CP060330.1	2112010	6437743
CP060330.1	2112118	6437623
CP060330.1	2113253	2239867
CP060330.1	2113580	2239712
CP060330.1	2114494	2114610
CP060330.1	2115054	2115138
CP060330.1	2115298	2115501
CP060330.1	2118206	2317889
CP060330.1	2148334	2149049
CP060330.1	2160714	6447150
CP060330.1	2160854	6447146
CP060330.1	2162597	2344147
CP060330.1	2173414	2314931
CP060330.1	2173780	2315727
CP060330.1	2175555	2176060
CP060330.1	2180135	2236374
CP060330.1	2180404	2236274
CP060330.1	2193456	2195062
CP060330.1	2227429	2227613
CP060330.1	2227949	2228101
CP060330.1	2228429	2234550
CP060330.1	2228445	2234852
CP060330.1	2228520	2234623
CP060330.1	2228646	2234549
CP060330.1	2238793	2241473
CP060330.1	2238792	2241647
CP060330.1	2241534	2241693
CP060330.1	2262768	2263108
CP060330.1	2275790	2275984
CP060330.1	2283974	2366696
CP060330.1	2284209	2366696
CP060330.1	2293579	2293873
CP060330.1	2293813	2294700
CP060330.1	2293928	2294214
CP060330.1	2294132	2294207
CP060330.1	2294129	2294543
CP060330.1	2294164	2294889
CP060330.1	2294144	2295079
CP060330.1	2294298	2294354
CP060330.1	2294222	2295241
CP060330.1	2294385	2294912
CP060330.1	2294589	2295107
CP060330.1	2296974	6662822
CP060330.1	2308044	6031686
CP060330.1	2328836	6447146
CP060330.1	2331688	6449497
CP060330.1	2340620	2340686
CP060330.1	2346688	6345934
CP060330.1	2356694	2357911
CP060330.1	2378681	2384317
CP060330.1	2403510	2403925
CP060330.1	2404080	2404150
CP060330.1	2436192	2436384
CP060330.1	2440520	2440896
CP060330.1	2462058	2468588
CP060330.1	2492752	2492839
CP060330.1	2492724	2493627
CP060330.1	2492833	2493579
CP060330.1	2493014	2493456
CP060330.1	2513160	2513234
CP060330.1	2547514	2547636
CP060330.1	2570259	2571558
CP060330.1	2640386	2640557
CP060330.1	2663039	2663195
CP060330.1	2790334	6272324
CP060330.1	2966069	2966259
CP060330.1	3028471	3028782
CP060330.1	3065018	3066114
CP060330.1	3065462	3065518
CP060330.1	3173673	3174449
CP060330.1	3173911	3174627
CP060330.1	3174074	3174532
CP060330.1	3174052	3174726
CP060330.1	3216019	3216128
CP060330.1	3239108	3239267
CP060330.1	3284184	3284239
CP060330.1	3324958	3325788
CP060330.1	3358162	3358223
CP060330.1	3543197	3543266
CP060330.1	3576878	3577117
CP060330.1	3646783	3648165
CP060330.1	3656462	3656543
CP060330.1	3721998	3724199
CP060330.1	3722155	3724101
CP060330.1	3749640	6113898
CP060330.1	3793758	3795149
CP060330.1	3823441	3823495
CP060330.1	3861453	3868950
CP060330.1	3894033	3894529
CP060330.1	3910908	4262717
CP060330.1	3934020	3934087
CP060330.1	3936054	3936131
CP060330.1	4244205	4244292
CP060330.1	4299327	4299406
CP060330.1	4337762	4340738
CP060330.1	4337762	4340790
CP060330.1	4337992	4340677
CP060330.1	4496345	4497894
CP060330.1	4536439	4536503
CP060330.1	4544729	4545667
CP060330.1	4677191	4677243
CP060330.1	4812005	4812083
CP060330.1	4814525	4814580
CP060330.1	4824475	4824710
CP060330.1	5029484	5043614
CP060330.1	5129422	5129521
CP060330.1	5340135	5340220
CP060330.1	5473975	5499478
CP060330.1	5474060	5499407
CP060330.1	5473980	5499514
CP060330.1	5473983	5499469
CP060330.1	5488463	5499469
CP060330.1	5516840	5524921
CP060330.1	5516807	5525086
CP060330.1	5516970	5524945
CP060330.1	5516928	5525036
CP060330.1	5517136	5524856
CP060330.1	5523454	5536550
CP060330.1	5523619	5536424
CP060330.1	5526721	5528211
CP060330.1	5526832	5528211
CP060330.1	5527102	5528259
CP060330.1	5533340	5534566
CP060330.1	5533368	5534635
CP060330.1	5533517	5534486
CP060330.1	5533534	5534634
CP060330.1	5533535	5534783
CP060330.1	5542566	5543777
CP060330.1	5542538	5543983
CP060330.1	5542587	5543926
CP060330.1	5542523	5544003
CP060330.1	5604907	5605143
CP060330.1	5677773	5679645
CP060330.1	5705770	5720542
CP060330.1	5705895	5720515
CP060330.1	5750125	5770242
CP060330.1	5750197	5770407
CP060330.1	5772524	5772630
CP060330.1	5819398	5820172
CP060330.1	5819677	5820073
CP060330.1	5821129	5821587
CP060330.1	5821758	5821942
CP060330.1	5832680	5832777
CP060330.1	5834477	5835542
CP060330.1	5834951	5835128
CP060330.1	5854814	5854866
CP060330.1	5949746	5949836
CP060330.1	5949649	5950958
CP060330.1	5949825	5950958
CP060330.1	5949982	5950725
CP060330.1	5975551	5976203
CP060330.1	5975666	5976133
CP060330.1	5975650	5976327
CP060330.1	5983259	5983984
CP060330.1	5993916	5993979
CP060330.1	5994683	5994762
CP060330.1	5997439	6014379
CP060330.1	5997439	6014533
CP060330.1	6003112	6011370
CP060330.1	6003227	6004090
CP060330.1	6003254	6011432
CP060330.1	6003329	6011525
CP060330.1	6003441	6003951
CP060330.1	6003358	6011433
CP060330.1	6003428	6011370
CP060330.1	6003457	6011465
CP060330.1	6003509	6011521
CP060330.1	6004089	6011370
CP060330.1	6014235	6017778
CP060330.1	6014212	6017894
CP060330.1	6014421	6017730
CP060330.1	6014305	6017815
CP060330.1	6014499	6017664
CP060330.1	6025759	6026480
CP060330.1	6026082	6026982
CP060330.1	6026119	6027084
CP060330.1	6026137	6027026
CP060330.1	6026146	6027256
CP060330.1	6026257	6027137
CP060330.1	6035087	6035191
CP060330.1	6036105	6038361
CP060330.1	6047337	6071971
CP060330.1	6047487	6071950
CP060330.1	6047476	6072119
CP060330.1	6103189	6103988
CP060330.1	6103342	6103964
CP060330.1	6141596	6157221
CP060330.1	6141931	6157299
CP060330.1	6142042	6157199
CP060330.1	6141992	6157381
CP060330.1	6309205	6310067
CP060330.1	6325514	6325590
CP060330.1	6331054	6486276
CP060330.1	6331382	6486421
CP060330.1	6331562	6486249
CP060330.1	6385456	6385906
CP060330.1	6386148	6386303
CP060330.1	6416422	6416786
CP060330.1	6416422	6416787
CP060330.1	6416422	6417476
CP060330.1	6432773	6435192
CP060330.1	6432777	6435487
CP060330.1	6434472	6434907
CP060330.1	6446123	6446201
CP060330.1	6494973	6502286
CP060330.1	6515291	6515449
CP060330.1	6522825	6522945
CP060330.1	6523434	6523751
CP060330.1	6524330	6539046
CP060330.1	6558666	6558789
CP060330.1	6568180	6569558
CP060330.1	6648516	6654826
CP060330.1	6648636	6654729
CP060331.1	52539	55075
CP060331.1	53201	55064
CP060331.1	138826	139971
CP060331.1	140937	142076
CP060331.1	141143	142207
CP060331.1	141304	141367
CP060331.1	141426	142075
CP060331.1	145834	153379
CP060331.1	158832	158883
CP060331.1	231454	239301
CP060331.1	231847	239180
CP060331.1	247966	248044
CP060331.1	273379	289123
CP060331.1	316871	317640
CP060331.1	330568	330936
CP060331.1	364020	369213
CP060331.1	434069	436937
CP060331.1	434112	437049
CP060331.1	434216	436945
CP060331.1	444118	444644
CP060331.1	444222	444555
CP060331.1	455511	462990
CP060331.1	455600	463002
CP060331.1	455583	463155
CP060331.1	648326	648491
CP060331.1	650163	650308
CP060331.1	650705	650973
CP060331.1	682748	682803
CP060331.1	682748	683332
CP060331.1	682748	683440
CP060331.1	682951	683137
CP060331.1	977053	977636
CP060331.1	1002467	1003157
CP060331.1	1002723	1002868
CP060331.1	1002887	1002996
CP060331.1	1002887	1003137
CP060331.1	1003880	1003984
CP060331.1	1004073	1004200
CP060331.1	1144077	1144199
CP060331.1	1289256	1289367
CP060331.1	1408768	1409027
CP060331.1	1591637	1591744
CP060331.1	1753995	1754056
CP060331.1	1819607	1819960
CP060331.1	1830232	1830421
CP060331.1	1994582	2009387
CP060331.1	2048113	2048168
CP060331.1	2138939	2139093
CP060331.1	2228510	2228800
CP060331.1	2241864	2242710
CP060331.1	2241996	2242710
CP060331.1	2243266	2244035
CP060331.1	2244943	2245034
CP060331.1	2249051	2306507
CP060331.1	2252298	2278685
CP060331.1	2297101	2297575
CP060331.1	2297253	2297424
CP060331.1	2321904	2322041
CP060331.1	2352928	2353224
CP060331.1	2353088	2353200
CP060331.1	2412220	2420252
CP060331.1	2428586	2436214
CP060331.1	2428809	2436160
CP060331.1	2445283	2449262
CP060331.1	2586248	2586410
CP060331.1	2604637	2604954
CP060331.1	2617264	4851177
CP060331.1	2634038	2639282
CP060331.1	2664813	2664895
CP060331.1	2721204	2721388
CP060331.1	2737291	2737828
CP060331.1	2833075	6139634
CP060331.1	2898943	2899257
CP060331.1	2976341	2984272
CP060331.1	2976449	2984270
CP060331.1	2976600	2984271
CP060331.1	3343253	3343313
CP060331.1	3464059	3464164
CP060331.1	3569340	3569399
CP060331.1	3590700	3590809
CP060331.1	3786393	3786503
CP060331.1	3827988	3828204
CP060331.1	3910780	3918982
CP060331.1	3910922	3919005
CP060331.1	3911023	3918849
CP060331.1	3930376	3930835
CP060331.1	4023526	4024812
CP060331.1	4044719	4060368
CP060331.1	4050317	4057835
CP060331.1	4050264	4058114
CP060331.1	4060604	4061230
CP060331.1	4060604	4061415
CP060331.1	4060604	4061663
CP060331.1	4060940	4061247
CP060331.1	4060937	4061251
CP060331.1	4061156	5649213
CP060331.1	4077791	4077910
CP060331.1	4159848	4159920
CP060331.1	4190524	4190633
CP060331.1	4299257	4299320
CP060331.1	4539104	4545121
CP060331.1	4638125	4638216
CP060331.1	4687834	4687924
CP060331.1	5001610	5002019
CP060331.1	5052143	5052229
CP060331.1	5052292	5052963
CP060331.1	5052205	5053244
CP060331.1	5073015	5073070
CP060331.1	5101784	5102085
CP060331.1	5139059	5139142
CP060331.1	5195805	5195882
CP060331.1	5213709	5243862
CP060331.1	5213891	5243794
CP060331.1	5263777	5263864
CP060331.1	5268183	5275834
CP060331.1	5268215	5275952
CP060331.1	5268183	5276233
CP060331.1	5268435	5275808
CP060331.1	5299041	5299147
CP060331.1	5367014	5367854
CP060331.1	5367490	5367853
CP060331.1	5371470	5372375
CP060331.1	5371625	5371872
CP060331.1	5371763	5371881
CP060331.1	5371731	5372393
CP060331.1	5371894	5372776
CP060331.1	5372025	5372363
CP060331.1	5377371	5377462
CP060331.1	5406928	5409109
CP060331.1	5406871	5409214
CP060331.1	5476299	5476393
CP060331.1	5488435	5489090
CP060331.1	5578740	5578868
CP060331.1	5761375	5762162
CP060331.1	5834909	6823710
CP060331.1	5904420	5905269
CP060331.1	5912580	5912699
CP060331.1	5952458	5952774
CP060331.1	5952848	5952973
CP060331.1	5958755	5959476
CP060331.1	6028065	6028142
CP060331.1	6360710	6360801
CP060331.1	6361976	6362062
CP060331.1	6371838	6372507
CP060331.1	6434607	6434664
CP060331.1	6437563	6437632
CP060331.1	6438374	6438443
CP060331.1	6504491	6513892
CP060331.1	6504714	6513707
CP060331.1	6598047	6598215
CP060331.1	6652193	6654146
CP060331.1	6655498	6655558
CP060331.1	6749951	6756409
CP060331.1	6749951	6756496
CP060331.1	6750052	6756366
CP060331.1	6750123	6756466
CP060331.1	6750231	6756237
CP060331.1	6815541	6816973
CP060331.1	6815448	6817430
CP060331.1	6906594	6907962
CP060331.1	6955349	6955416
CP060331.1	7193554	7193610
CP060331.1	7228811	7229073
CP060331.1	7241235	7242154
CP060331.1	7241643	7241867
CP060331.1	7241648	7241868
CP060331.1	7243799	7257293
CP060331.1	7258228	7264349
CP060331.1	7281656	7281717
CP060331.1	7390654	7396754
CP060331.1	7464763	7465488
CP060331.1	7465021	7465487
CP060331.1	7502248	7502923
CP060331.1	7502554	7503367
CP060331.1	7502555	7503412
CP060331.1	7502736	7503140
CP060331.1	7502746	7503291
CP060331.1	7502870	7503334
CP060331.1	7503316	7503403
CP060331.1	7503538	7504308
CP060331.1	7530701	7531359
CP060331.1	7573515	7574708
CP060331.1	7644667	7644741
CP060331.1	7685059	7685709
CP060331.1	7704940	7705697
CP060331.1	7704878	7705815
CP060331.1	7705796	7705858
CP060331.1	7705968	7706079
CP060331.1	7706090	7706172
CP060331.1	7706256	7706316
CP060331.1	7749283	7749359
CP060331.1	7801786	7806443
CP060331.1	7888589	7892428
CP060331.1	7896879	7897758
CP060331.1	7897044	7897758
CP060331.1	7897397	7897586
CP060331.1	7897586	7897758
CP060332.1	55990	56137
CP060332.1	60418	61814
CP060332.1	60599	61563
CP060332.1	60505	61837
CP060332.1	60636	61563
CP060332.1	133072	3014234
CP060332.1	133176	7038285
CP060332.1	133369	3014065
CP060332.1	133300	3014240
CP060332.1	143767	144043
CP060332.1	180408	180468
CP060332.1	205922	206024
CP060332.1	206439	206626
CP060332.1	241045	241221
CP060332.1	247230	247297
CP060332.1	275226	304156
CP060332.1	275440	303172
CP060332.1	277064	301760
CP060332.1	277412	301653
CP060332.1	304768	306077
CP060332.1	304997	305257
CP060332.1	305002	306077
CP060332.1	305208	306077
CP060332.1	305279	306096
CP060332.1	307341	2586806
CP060332.1	331339	2387083
CP060332.1	331475	2386840
CP060332.1	335154	335332
CP060332.1	385616	386459
CP060332.1	400522	402805
CP060332.1	400722	402586
CP060332.1	418095	418952
CP060332.1	418788	418951
CP060332.1	419253	419468
CP060332.1	420209	420415
CP060332.1	430680	430736
CP060332.1	430680	430737
CP060332.1	434976	436982
CP060332.1	438149	438240
CP060332.1	438479	438703
CP060332.1	473669	473867
CP060332.1	541077	542618
CP060332.1	769503	769745
CP060332.1	838215	840903
CP060332.1	904898	904959
CP060332.1	904857	905813
CP060332.1	923133	949046
CP060332.1	923036	949226
CP060332.1	948848	1169446
CP060332.1	949036	1169446
CP060332.1	1001761	1001906
CP060332.1	1062480	1062577
CP060332.1	1144011	1150301
CP060332.1	1144044	1150269
CP060332.1	1143985	1150434
CP060332.1	1144076	1150301
CP060332.1	1144179	1150452
CP060332.1	1144179	1150649
CP060332.1	1144286	1150290
CP060332.1	1191799	1191879
CP060332.1	1256024	1256083
CP060332.1	1256238	1256961
CP060332.1	1256347	1256982
CP060332.1	1272034	1272161
CP060332.1	1339945	1339999
CP060332.1	1392098	1393734
CP060332.1	1402674	1405000
CP060332.1	1402801	1404996
CP060332.1	1402885	1405043
CP060332.1	1402960	1404951
CP060332.1	1432676	1433466
CP060332.1	1432783	1433027
CP060332.1	1437094	1437493
CP060332.1	1437221	1437518
CP060332.1	1468776	8072480
CP060332.1	1472470	2604060
CP060332.1	1498084	1512873
CP060332.1	1512996	1513346
CP060332.1	1514217	1514749
CP060332.1	1518525	1526416
CP060332.1	1518702	1526410
CP060332.1	1518853	1526415
CP060332.1	1526114	7503210
CP060332.1	1528497	1878216
CP060332.1	1528767	1878171
CP060332.1	1528684	1878266
CP060332.1	1528847	1878215
CP060332.1	1538768	1544011
CP060332.1	1539744	1543462
CP060332.1	1539663	1543506
CP060332.1	1542426	1543413
CP060332.1	1543984	1544039
CP060332.1	1546072	1779585
CP060332.1	1546185	1779505
CP060332.1	1546403	1779268
CP060332.1	1546367	1779325
CP060332.1	1546227	1779490
CP060332.1	1546437	1779384
CP060332.1	1546351	1779493
CP060332.1	1546551	1779268
CP060332.1	1546480	1779399
CP060332.1	1548014	1561796
CP060332.1	1553488	1842304
CP060332.1	1554111	1557841
CP060332.1	1554380	1557767
CP060332.1	1554315	1557775
CP060332.1	1554302	1558065
CP060332.1	1554449	1557740
CP060332.1	1561273	1562794
CP060332.1	1561436	1562772
CP060332.1	1565652	1566330
CP060332.1	1567453	1569079
CP060332.1	1568469	1569654
CP060332.1	1570283	1571330
CP060332.1	1571812	1572255
CP060332.1	1573624	1794487
CP060332.1	1573896	1794228
CP060332.1	1573795	1794394
CP060332.1	1573922	1794192
CP060332.1	1573978	1794393
CP060332.1	1576788	3199468
CP060332.1	1578662	1579331
CP060332.1	1583894	1584831
CP060332.1	1584292	1585054
CP060332.1	1584297	1585312
CP060332.1	1584776	1763931
CP060332.1	1584986	1764091
CP060332.1	1584984	1764093
CP060332.1	1584989	1764243
CP060332.1	1585020	1764065
CP060332.1	1586721	1765054
CP060332.1	1587866	1587926
CP060332.1	1588161	1588220
CP060332.1	1589889	1589983
CP060332.1	1590559	1591504
CP060332.1	1590701	1590779
CP060332.1	1590739	1591018
CP060332.1	1590570	1591504
CP060332.1	1590754	1591664
CP060332.1	1590873	1590988
CP060332.1	1590887	1591530
CP060332.1	1590873	1591665
CP060332.1	1590817	1591778
CP060332.1	1590945	1591528
CP060332.1	1594550	1761237
CP060332.1	1594427	1761258
CP060332.1	1594444	1761277
CP060332.1	1594624	1761156
CP060332.1	1594614	1761228
CP060332.1	1595341	1596049
CP060332.1	1600976	1602415
CP060332.1	1601209	1602280
CP060332.1	1601611	1602243
CP060332.1	1605660	1669237
CP060332.1	1614842	1621487
CP060332.1	1622864	1622931
CP060332.1	1622802	1629464
CP060332.1	1622922	1629578
CP060332.1	1622912	1629676
CP060332.1	1623079	1629472
CP060332.1	1622983	1629621
CP060332.1	1623172	1629469
CP060332.1	1641799	1643536
CP060332.1	1645590	1646054
CP060332.1	1646017	2712993
CP060332.1	1646240	2712978
CP060332.1	1646338	2713105
CP060332.1	1646518	2713079
CP060332.1	1646607	1793184
CP060332.1	1646581	2713235
CP060332.1	1647989	1648321
CP060332.1	1666019	1666546
CP060332.1	1675651	1742103
CP060332.1	1675604	1742380
CP060332.1	1677983	1744185
CP060332.1	1679697	1735791
CP060332.1	1679807	1735698
CP060332.1	1690727	7788473
CP060332.1	1696915	1726063
CP060332.1	1735637	2988297
CP060332.1	1735707	2260067
CP060332.1	1748455	7574579
CP060332.1	1751204	3204190
CP060332.1	1756285	1757488
CP060332.1	1756214	1763323
CP060332.1	1757279	1810826
CP060332.1	1758245	3406725
CP060332.1	1758423	1763083
CP060332.1	1758522	2712866
CP060332.1	1758855	1759075
CP060332.1	1763285	2712910
CP060332.1	1763523	2712838
CP060332.1	1764967	1833967
CP060332.1	1766397	1768939
CP060332.1	1771371	2033060
CP060332.1	1771947	2629564
CP060332.1	1772132	2629329
CP060332.1	1772775	2505559
CP060332.1	1774154	1774364
CP060332.1	1779253	1791687
CP060332.1	1782105	1783501
CP060332.1	1782411	1783500
CP060332.1	1786526	8016052
CP060332.1	1786526	8016349
CP060332.1	1793656	1795232
CP060332.1	1799773	1803657
CP060332.1	1805829	1809062
CP060332.1	1809498	1816536
CP060332.1	1809734	1816418
CP060332.1	1809753	1816538
CP060332.1	1823359	1833362
CP060332.1	1823479	1833403
CP060332.1	1825299	2657523
CP060332.1	1825535	2657427
CP060332.1	1826227	7977723
CP060332.1	1831725	1832338
CP060332.1	1832654	1833206
CP060332.1	1836994	8218253
CP060332.1	1837244	8218166
CP060332.1	1837340	8218281
CP060332.1	1837283	8218425
CP060332.1	1837423	8218266
CP060332.1	1837468	8218469
CP060332.1	1839196	8219351
CP060332.1	1839188	8219867
CP060332.1	1839196	8220060
CP060332.1	1839844	8220106
CP060332.1	1843368	1846055
CP060332.1	1846576	1848820
CP060332.1	1846660	1848871
CP060332.1	1846633	1849394
CP060332.1	1846688	1848871
CP060332.1	1846868	1848778
CP060332.1	1852956	1854082
CP060332.1	1853171	1853279
CP060332.1	1858796	2035231
CP060332.1	1859291	8139543
CP060332.1	1859430	8139329
CP060332.1	1861831	7642410
CP060332.1	1862384	2626497
CP060332.1	1865367	1865425
CP060332.1	1865981	7971413
CP060332.1	1871694	8156152
CP060332.1	1878105	4845701
CP060332.1	1878278	4845738
CP060332.1	1885212	1891855
CP060332.1	1885359	1891851
CP060332.1	1885501	1891504
CP060332.1	1885459	1891855
CP060332.1	1919823	1920576
CP060332.1	1926629	1926710
CP060332.1	1968022	2081996
CP060332.1	1969879	1970143
CP060332.1	1971779	2081954
CP060332.1	1993692	7869443
CP060332.1	2005276	2657229
CP060332.1	2005496	2657133
CP060332.1	2005658	2657037
CP060332.1	2032906	2034467
CP060332.1	2056044	2994926
CP060332.1	2073970	2456649
CP060332.1	2088210	2088294
CP060332.1	2135180	2152247
CP060332.1	2135581	2152330
CP060332.1	2135624	2152247
CP060332.1	2135534	2152305
CP060332.1	2135912	2137302
CP060332.1	2153850	2154910
CP060332.1	2159444	2161762
CP060332.1	2167494	2167579
CP060332.1	2173304	2173845
CP060332.1	2173561	2173845
CP060332.1	2173844	7080370
CP060332.1	2180740	2687092
CP060332.1	2183762	2698949
CP060332.1	2441608	7313392
CP060332.1	2451531	7468240
CP060332.1	2481393	2997764
CP060332.1	2509283	2509570
CP060332.1	2510289	2510426
CP060332.1	2510388	2612300
CP060332.1	2510759	2612278
CP060332.1	2510800	2612278
CP060332.1	2510813	2612277
CP060332.1	2537156	2538569
CP060332.1	2538707	2538808
CP060332.1	2561966	2570398
CP060332.1	2562068	2570379
CP060332.1	2562249	2570401
CP060332.1	2564558	2626091
CP060332.1	2569611	8091075
CP060332.1	2569964	8091019
CP060332.1	2571400	2705874
CP060332.1	2571547	2705879
CP060332.1	2573573	8071799
CP060332.1	2619334	2696903
CP060332.1	2640850	2642066
CP060332.1	2640845	2642186
CP060332.1	2642665	2642762
CP060332.1	2642582	2643159
CP060332.1	2642817	2643413
CP060332.1	2642886	2643720
CP060332.1	2643294	2643413
CP060332.1	2643465	2643580
CP060332.1	2648561	2650538
CP060332.1	2649240	2649358
CP060332.1	2695856	2999375
CP060332.1	2696041	2999294
CP060332.1	2695908	2999487
CP060332.1	2696079	2999327
CP060332.1	2696069	2999278
CP060332.1	2705682	2705747
CP060332.1	2743280	2743488
CP060332.1	2772304	6558566
CP060332.1	2793598	2801203
CP060332.1	2794047	7748702
CP060332.1	2794235	7748789
CP060332.1	2794494	2800243
CP060332.1	2815209	2815422
CP060332.1	2829043	2841256
CP060332.1	2857120	2935841
CP060332.1	2863524	2907989
CP060332.1	2874165	2935075
CP060332.1	2874165	2935109
CP060332.1	2879008	2882566
CP060332.1	2882703	2920791
CP060332.1	2882860	2920673
CP060332.1	2894658	2896417
CP060332.1	2905467	2935041
CP060332.1	2913544	2935058
CP060332.1	2913767	2935112
CP060332.1	2989727	7829571
CP060332.1	2989704	7829826
CP060332.1	2989751	7830012
CP060332.1	2989768	7830211
CP060332.1	2989865	7829453
CP060332.1	2989818	7829949
CP060332.1	2989767	7830141
CP060332.1	2989880	7830036
CP060332.1	3000353	3000413
CP060332.1	3002456	3002508
CP060332.1	3006197	3006900
CP060332.1	3006495	3006736
CP060332.1	3007735	3007787
CP060332.1	3051117	3051189
CP060332.1	3051600	3051764
CP060332.1	3100849	3100927
CP060332.1	3101342	3101671
CP060332.1	3111044	3112102
CP060332.1	3123540	3123630
CP060332.1	3181033	3181089
CP060332.1	3199877	3200547
CP060332.1	3200207	3200438
CP060332.1	3201037	3201357
CP060332.1	3245795	3245877
CP060332.1	3338301	3338429
CP060332.1	3338962	3339043
CP060332.1	3457587	3458266
CP060332.1	3458180	3458240
CP060332.1	3458313	3458795
CP060332.1	3611820	3612909
CP060332.1	3618197	3618265
CP060332.1	3921893	3921964
CP060332.1	3960870	3960927
CP060332.1	4065371	4097165
CP060332.1	4201260	4201682
CP060332.1	4312875	4312975
CP060332.1	4452685	4452763
CP060332.1	4514714	4515948
CP060332.1	4577207	4577452
CP060332.1	4582970	4583058
CP060332.1	4671020	4678519
CP060332.1	4863423	4863514
CP060332.1	4948173	4948380
CP060332.1	5009711	5010123
CP060332.1	5013050	5013362
CP060332.1	5016903	5020414
CP060332.1	5017091	5020314
CP060332.1	5116779	5116850
CP060332.1	5131416	5131776
CP060332.1	5300293	5300475
CP060332.1	5316735	5316988
CP060332.1	5323428	5324411
CP060332.1	5345193	5345257
CP060332.1	5376441	5376645
CP060332.1	5395331	5397330
CP060332.1	5395511	5397359
CP060332.1	5395507	5397433
CP060332.1	5395507	5398488
CP060332.1	5395711	5398283
CP060332.1	5397649	5398488
CP060332.1	5397649	5398590
CP060332.1	5397744	5398481
CP060332.1	5397750	5398579
CP060332.1	5402844	5403660
CP060332.1	5403027	5403543
CP060332.1	5434407	5434474
CP060332.1	5464547	5464602
CP060332.1	5511509	5512276
CP060332.1	5526962	5527562
CP060332.1	5665453	5666227
CP060332.1	5668391	5668530
CP060332.1	5689119	5689216
CP060332.1	5820056	5820488
CP060332.1	6036057	6046877
CP060332.1	6100749	6100922
CP060332.1	6177161	6177221
CP060332.1	6316496	6316695
CP060332.1	6465896	6467128
CP060332.1	6501448	6521998
CP060332.1	6509476	6520023
CP060332.1	6509738	6519905
CP060332.1	6509880	6519925
CP060332.1	6509879	6520027
CP060332.1	6526610	6528068
CP060332.1	6526776	6528038
CP060332.1	6526762	6528159
CP060332.1	6529312	6536743
CP060332.1	6529485	6536859
CP060332.1	6529486	6536853
CP060332.1	6550991	6551528
CP060332.1	6558818	7640675
CP060332.1	6618092	6621476
CP060332.1	6618751	6621436
CP060332.1	6681369	6681465
CP060332.1	6700257	6701037
CP060332.1	6700418	6700794
CP060332.1	6735444	6736404
CP060332.1	6735669	6736167
CP060332.1	6735557	6736303
CP060332.1	6735536	6736405
CP060332.1	6735736	6736286
CP060332.1	6735648	6736487
CP060332.1	6737928	6738674
CP060332.1	6738153	6738250
CP060332.1	6752115	6752291
CP060332.1	6851218	6852288
CP060332.1	6851380	6852377
CP060332.1	6851380	6852492
CP060332.1	6851796	6852287
CP060332.1	6851726	6852639
CP060332.1	6860078	6860135
CP060332.1	6881136	6883524
CP060332.1	6881278	6883522
CP060332.1	6881467	6883413
CP060332.1	6900373	6901243
CP060332.1	6900538	6900670
CP060332.1	6900538	6900671
CP060332.1	7030108	7037780
CP060332.1	7030102	7038512
CP060332.1	7038022	7038498
CP060332.1	7038429	7251310
CP060332.1	7038497	7362065
CP060332.1	7038497	7362186
CP060332.1	7038486	7363954
CP060332.1	7059918	7060307
CP060332.1	7116790	7116849
CP060332.1	7172248	7173596
CP060332.1	7174132	7174229
CP060332.1	7224191	7225078
CP060332.1	7234724	7238698
CP060332.1	7238381	7251168
CP060332.1	7238302	7251310
CP060332.1	7274565	7275377
CP060332.1	7274696	7275114
CP060332.1	7274824	7275378
CP060332.1	7337349	7358179
CP060332.1	7362391	7363948
CP060332.1	7362429	7364120
CP060332.1	7410333	7411554
CP060332.1	7410657	7411194
CP060332.1	7417454	7418499
CP060332.1	7417887	7417968
CP060332.1	7417798	7418954
CP060332.1	7417965	7418498
CP060332.1	7417967	7418739
CP060332.1	7453640	8059446
CP060332.1	7495032	7749252
CP060332.1	7534769	7973092
CP060332.1	7565621	7566446
CP060332.1	7642885	7868696
CP060332.1	7650739	7651909
CP060332.1	7652638	7653996
CP060332.1	7657243	7657302
CP060332.1	7779066	7821104
CP060332.1	7779045	7965213
CP060332.1	7779070	7965376
CP060332.1	7779204	7965205
CP060332.1	7781645	7967606
CP060332.1	7785781	7822465
CP060332.1	7789478	8093361
CP060332.1	7802997	7803970
CP060332.1	7803145	7803970
CP060332.1	7803164	7804132
CP060332.1	7803308	7804024
CP060332.1	7821278	7965686
CP060332.1	7888522	7888760
CP060332.1	7962070	7962996
CP060332.1	7962214	7962730
CP060332.1	7962326	7962797
CP060332.1	8004862	8007494
CP060332.1	8012976	8013080
CP060332.1	8217448	8218972
CP060332.1	8217625	8218947
CP060333.1	59111	59366
CP060333.1	97700	99006
CP060333.1	111536	111599
CP060333.1	139812	139865
CP060333.1	194642	194695
CP060333.1	281355	281433
CP060333.1	285335	286030
CP060333.1	311901	311977
CP060333.1	311974	312143
CP060333.1	319162	319343
CP060333.1	328325	329206
CP060333.1	362286	364971
CP060333.1	370774	370872
CP060333.1	370924	371619
CP060333.1	372703	373082
CP060333.1	374074	374160
CP060333.1	374173	375085
CP060333.1	374302	375162
CP060333.1	374337	375454
CP060333.1	374445	374531
CP060333.1	374506	375318
CP060333.1	374642	375079
CP060333.1	376355	377094
CP060333.1	376307	377280
CP060333.1	376395	377205
CP060333.1	376476	377148
CP060333.1	380072	386183
CP060333.1	380063	386330
CP060333.1	380127	386227
CP060333.1	380098	386330
CP060333.1	380004	386430
CP060333.1	380281	386163
CP060333.1	380168	386356
CP060333.1	448596	450186
CP060333.1	459415	459508
CP060333.1	465912	473575
CP060333.1	466134	473524
CP060333.1	475137	475328
CP060333.1	488071	494063
CP060333.1	527573	527741
CP060333.1	542579	542640
CP060333.1	544266	550251
CP060333.1	561428	562201
CP060333.1	614736	614832
CP060333.1	614727	615456
CP060333.1	615138	615278
CP060333.1	682643	683536
CP060333.1	712205	712278
CP060333.1	759057	759174
CP060333.1	779181	779817
CP060333.1	823839	823909
CP060333.1	824081	4538119
CP060333.1	880883	893519
CP060333.1	1054864	1054920
CP060333.1	1217498	1217561
CP060333.1	1232175	1232254
CP060333.1	1340693	1340753
CP060333.1	1402704	1402768
CP060333.1	1415593	1416172
CP060333.1	1416019	1416294
CP060333.1	1590059	1590184
CP060333.1	1742155	1742209
CP060333.1	1801040	1801192
CP060333.1	1811483	1812040
CP060333.1	1811789	1812039
CP060333.1	1916990	1917044
CP060333.1	1929788	1929871
CP060333.1	1936082	2640512
CP060333.1	1993933	1993988
CP060333.1	1994056	1994229
CP060333.1	1994311	1994658
CP060333.1	2001110	2001173
CP060333.1	2009413	2009471
CP060333.1	2231582	2231982
CP060333.1	2259845	2259918
CP060333.1	2352140	2355893
CP060333.1	2507905	2507963
CP060333.1	2611014	2611513
CP060333.1	2767024	2767283
CP060333.1	2819739	2820402
CP060333.1	2954506	4232913
CP060333.1	3144323	3144804
CP060333.1	3160274	3160332
CP060333.1	3197908	3198623
CP060333.1	3198039	3198634
CP060333.1	3198198	3198477
CP060333.1	3198203	3198478
CP060333.1	3227445	3227500
CP060333.1	3227597	3227742
CP060333.1	3228222	3228469
CP060333.1	3239196	3240673
CP060333.1	3239288	3240688
CP060333.1	3239271	3240892
CP060333.1	3239262	3240937
CP060333.1	3239427	3240644
CP060333.1	3239331	3240843
CP060333.1	3242202	3243063
CP060333.1	3242324	3242975
CP060333.1	3242421	3243398
CP060333.1	3242610	3243062
CP060333.1	3242551	3243286
CP060333.1	3301106	3301890
CP060333.1	3304375	3304477
CP060333.1	3319552	3319708
CP060333.1	3362085	3362943
CP060333.1	3362315	3363040
CP060333.1	3362502	3362564
CP060333.1	3362414	3363040
CP060333.1	3362563	3362927
CP060333.1	3362563	3363324
CP060333.1	3422527	3423677
CP060333.1	3470469	3471162
CP060333.1	3655378	3655458
CP060333.1	3732762	3733769
CP060333.1	3763768	3764029
CP060333.1	3769949	3770014
CP060333.1	3947656	3947724
CP060333.1	3984144	3991994
CP060333.1	3984259	3991978
CP060333.1	3984421	3991849
CP060333.1	4048331	4048488
CP060333.1	4100061	4100751
CP060333.1	4100655	4101447
CP060333.1	4101133	4101431
CP060333.1	4207960	4208522
CP060333.1	4207930	4208755
CP060333.1	4208329	4208521
CP060333.1	4338136	4338289
CP060333.1	4412115	4414979
CP060333.1	4412140	4414998
CP060333.1	4412264	4414755
CP060333.1	4468207	4472041
CP060333.1	4474632	4474806
CP060333.1	4482684	4482811
CP060333.1	4529028	4529588
CP060333.1	4529269	4529480
CP060333.1	4538093	4545470
CP060333.1	4605969	4606074
CP060333.1	4606522	4606726
CP060333.1	4635817	4635885
CP060333.1	4636709	4636791
CP060333.1	4696215	4696282
CP060333.1	4696515	4696576
CP060333.1	4715107	4715185
CP060333.1	4716265	4716357
CP060333.1	4735613	4736761
CP060333.1	4735668	4735728
CP060333.1	4735803	4736532
CP060333.1	4775844	4775903
CP060333.1	4826891	4827044
CP060333.1	4832391	4832454
CP060333.1	4836594	4837642
CP060333.1	4842002	4842790
CP060333.1	4842296	4843380
CP060333.1	4842445	4842518
CP060333.1	4842420	4842656
CP060333.1	4842420	4842884
CP060333.1	4842401	4843000
CP060333.1	4842402	4843179
CP060333.1	4842841	4843184
CP060333.1	4843069	4843184
CP060333.1	4843070	4843647
CP060333.1	4843306	4843649
CP060333.1	4843260	4843771
CP060333.1	4843445	4843849
CP060333.1	4847914	4848116
CP060333.1	4855140	4855991
CP060333.1	4859084	4859303
CP060333.1	4859328	4872364
CP060333.1	4862161	4862405
CP060333.1	4932595	4932722
CP060333.1	4986713	4987633
CP060333.1	4986650	4987825
CP060333.1	4986978	4987807
CP060333.1	4987079	4987565
CP060333.1	5001413	5001562
CP060333.1	5015482	5015596
CP060333.1	5021185	5021269
CP060333.1	5253501	5253620
CP060333.1	5255436	5255633
CP060333.1	5318958	5319378
CP060333.1	5320262	5320319
CP060333.1	5369019	5369344
CP060333.1	5370147	5370662
CP060333.1	5370197	5370865
CP060333.1	5370146	5370946
CP060333.1	5370725	5370946
CP060333.1	5383995	5384062
CP060334.1	10331	13869
CP060334.1	10530	13997
CP060334.1	25930	26775
CP060334.1	26335	26856
CP060334.1	26818	27723
CP060334.1	26921	27378
CP060334.1	40155	4362370
CP060334.1	48838	126772
CP060334.1	49114	126765
CP060334.1	49039	126870
CP060334.1	87127	94739
CP060334.1	98193	98612
CP060334.1	125816	126349
CP060334.1	131686	131752
CP060334.1	131812	132270
CP060334.1	133016	133172
CP060334.1	151265	151573
CP060334.1	180750	181654
CP060334.1	190296	197106
CP060334.1	301225	302291
CP060334.1	301210	302351
CP060334.1	319083	319704
CP060334.1	322285	322929
CP060334.1	322295	323127
CP060334.1	330193	338219
CP060334.1	330373	338131
CP060334.1	330484	338193
CP060334.1	330588	338051
CP060334.1	330594	338044
CP060334.1	348285	350137
CP060334.1	348391	350100
CP060334.1	439024	439478
CP060334.1	678953	679025
CP060334.1	805408	806239
CP060334.1	968514	968582
CP060334.1	1103624	1103707
CP060334.1	1192106	1620971
CP060334.1	1205445	1205503
CP060334.1	1242147	1243428
CP060334.1	1242397	1243403
CP060334.1	1356774	1357025
CP060334.1	1425552	1425647
CP060334.1	1504646	1504708
CP060334.1	1504646	1504709
CP060334.1	1515624	1516714
CP060334.1	1515774	1516656
CP060334.1	1516068	1516699
CP060334.1	1516099	1516782
CP060334.1	1516655	1516714
CP060334.1	1597103	1597837
CP060334.1	1597226	1597829
CP060334.1	1597194	1597837
CP060334.1	1597365	1597774
CP060334.1	1597317	1597897
CP060334.1	1663531	1663790
CP060334.1	1675333	1678692
CP060334.1	1675646	1678692
CP060334.1	1675813	1678916
CP060334.1	1675983	1678668
CP060334.1	1681332	1681528
CP060334.1	1816490	1816573
CP060334.1	1852230	1852281
CP060334.1	1874485	1874540
CP060334.1	1938526	1938595
CP060334.1	1938698	1938784
CP060334.1	2018935	2020815
CP060334.1	2021094	2021174
CP060334.1	2084679	2086789
CP060334.1	2116149	2121352
CP060334.1	2217611	2217678
CP060334.1	2262751	2262902
CP060334.1	2305799	2306523
CP060334.1	2571579	2571697
CP060334.1	2587642	2587790
CP060334.1	2710909	2711713
CP060334.1	2733547	2733784
CP060334.1	2857987	2858165
CP060334.1	2907328	2907394
CP060334.1	2925911	2926093
CP060334.1	2951144	2951389
CP060334.1	2956837	2957033
CP060334.1	2957556	2957851
CP060334.1	2975937	2976004
CP060334.1	2978310	2980980
CP060334.1	3028279	3028460
CP060334.1	3029838	3030753
CP060334.1	3030055	3030113
CP060334.1	3029973	3030881
CP060334.1	3030171	3030752
CP060334.1	3169606	3169663
CP060334.1	3205943	3206069
CP060334.1	3318302	3318393
CP060334.1	3378810	3378902
CP060334.1	3390992	3391199
CP060334.1	3450744	3450843
CP060334.1	3554440	3554503
CP060334.1	3596395	3598664
CP060334.1	3596511	3598738
CP060334.1	3596613	3598473
CP060334.1	3617447	3632572
CP060334.1	3684671	3684793
CP060334.1	3690048	3690157
CP060334.1	3690277	3691216
CP060334.1	3690815	3690939
CP060334.1	3691056	3691198
CP060334.1	3795229	3797556
CP060334.1	4011338	4014223
CP060334.1	4011350	4014397
CP060334.1	4011333	4014703
CP060334.1	4011497	4014185
CP060334.1	4038156	4045278
CP060334.1	4043298	4043920
CP060334.1	4070822	4071330
CP060334.1	4081001	4081315
CP060334.1	4162706	4163512
CP060334.1	4162892	4163560
CP060334.1	4162967	4163819
CP060334.1	4163150	4163493
CP060334.1	4338251	4338430
CP060334.1	4338539	4338885
CP060334.1	4342910	4344404
CP060334.1	4363318	4383577
CP060334.1	4363469	4383648
CP060334.1	4384981	4385460
CP060334.1	4403370	4403743
CP060335.1	254873	262273
CP060335.1	273015	288926
CP060335.1	273359	288913
CP060335.1	289381	289488
CP060335.1	303293	303370
CP060335.1	312989	313193
CP060335.1	325298	325403
CP060335.1	325303	325404
CP060335.1	357256	357326
CP060335.1	358982	359151
CP060335.1	462277	462462
CP060335.1	508472	508581
CP060335.1	680858	680978
CP060335.1	681645	682856
CP060335.1	682315	682374
CP060335.1	751485	751569
CP060335.1	968440	968508
CP060335.1	982166	997364
CP060335.1	998700	3280291
CP060335.1	1015936	1015993
CP060335.1	1026289	1026346
CP060335.1	1027507	1027912
CP060335.1	1065138	1065289
CP060335.1	1065271	1065476
CP060335.1	1085019	1085086
CP060335.1	1085462	1085672
CP060335.1	1165530	1168780
CP060335.1	1173794	1174756
CP060335.1	1174288	1174511
CP060335.1	1174303	1174768
CP060335.1	1175442	1175527
CP060335.1	1210356	1211038
CP060335.1	1266351	1281062
CP060335.1	1266314	1281196
CP060335.1	1268432	1276963
CP060335.1	1276963	1277921
CP060335.1	1310582	1311428
CP060335.1	1316130	1316194
CP060335.1	1356874	1357254
CP060335.1	1492270	1492492
CP060335.1	1546849	1546919
CP060335.1	1822423	1822704
CP060335.1	1851112	1851205
CP060335.1	1851466	1851750
CP060335.1	1913281	1913335
CP060335.1	1913718	1913779
CP060335.1	1960124	1960204
CP060335.1	1974042	1974113
CP060335.1	1986247	2630239
CP060335.1	1986188	2630382
CP060335.1	2004122	2004202
CP060335.1	2005000	2005245
CP060335.1	2020472	2021431
CP060335.1	2020819	2020948
CP060335.1	2020733	2021431
CP060335.1	2020958	2021106
CP060335.1	2020947	2021526
CP060335.1	2055084	2055212
CP060335.1	2067447	2067520
CP060335.1	2082198	2082483
CP060335.1	2088605	2089398
CP060335.1	2140409	2171217
CP060335.1	2178489	2179175
CP060335.1	2221674	2223829
CP060335.1	2221927	2223828
CP060335.1	2221848	2224022
CP060335.1	2279983	2280039
CP060335.1	2280112	2280590
CP060335.1	2284328	2284384
CP060335.1	2372661	2401365
CP060335.1	2372631	2402276
CP060335.1	2401365	2401560
CP060335.1	2401636	2402359
CP060335.1	2438152	2438226
CP060335.1	2459452	2459545
CP060335.1	2490141	2490693
CP060335.1	2567368	2567506
CP060335.1	2606823	2607429
CP060335.1	2608973	2609319
CP060335.1	2608966	2609725
CP060335.1	2659778	2790348
CP060335.1	2659979	2790346
CP060335.1	2660076	2790390
CP060335.1	2660130	2790461
CP060335.1	2687987	2688069
CP060335.1	2688607	2688696
CP060335.1	2739306	2739409
CP060335.1	2739408	2740190
CP060335.1	2739409	2740304
CP060335.1	2739611	2740148
CP060335.1	2739603	2740281
CP060335.1	2743207	2751189
CP060335.1	2743366	2750972
CP060335.1	2743319	2751104
CP060335.1	2743460	2751078
CP060335.1	2749932	6010884
CP060335.1	2759945	2761025
CP060335.1	2760309	2760840
CP060335.1	2764960	2765757
CP060335.1	2824101	2824175
CP060335.1	2839452	2854819
CP060335.1	2839455	3292869
CP060335.1	2839564	2854935
CP060335.1	2853823	3292787
CP060335.1	2854008	3292550
CP060335.1	2854127	2855926
CP060335.1	2854113	3292529
CP060335.1	2854078	3292607
CP060335.1	2868572	2868635
CP060335.1	2893404	2893812
CP060335.1	2987718	2987773
CP060335.1	2997888	2998004
CP060335.1	2998462	2998546
CP060335.1	3003554	3003650
CP060335.1	3007477	3007546
CP060335.1	3022826	3022966
CP060335.1	3044228	3044313
CP060335.1	3159132	3159187
CP060335.1	3204357	3217526
CP060335.1	3204349	3217670
CP060335.1	3204312	3217771
CP060335.1	3204501	3217734
CP060335.1	3204390	3217814
CP060335.1	3230986	3231142
CP060335.1	3237163	3388484
CP060335.1	3237053	3388672
CP060335.1	3395230	3395382
CP060335.1	3398005	3398740
CP060335.1	3398308	3398483
CP060335.1	3433086	3433457
CP060335.1	4071000	4071056
CP060335.1	4194243	4194315
CP060335.1	4513960	4522011
CP060335.1	4537636	4548043
CP060335.1	4586038	4586118
CP060335.1	4651494	4651551
CP060335.1	4656389	4656918
CP060335.1	4695880	4696822
CP060335.1	4911182	4911251
CP060335.1	4911184	4911252
CP060335.1	4941562	4941734
CP060335.1	5015825	5015995
CP060335.1	5033444	5040814
CP060335.1	5058352	6062109
CP060335.1	5079576	5080205
CP060335.1	5079652	5080204
CP060335.1	5079799	5080221
CP060335.1	5082581	5087509
CP060335.1	5122140	5122549
CP060335.1	5122445	5123460
CP060335.1	5122793	5123006
CP060335.1	5157261	5157755
CP060335.1	5163281	5170660
CP060335.1	5261167	5261278
CP060335.1	5261333	5262034
CP060335.1	5261488	5261742
CP060335.1	5264760	5265301
CP060335.1	5331038	5331362
CP060335.1	5340146	5340215
CP060335.1	5343158	5344037
CP060335.1	5343296	5343738
CP060335.1	5352935	5353094
CP060335.1	5414066	5414883
CP060335.1	5414456	5414685
CP060335.1	5496523	5497327
CP060335.1	5735067	5736557
CP060335.1	5798796	5800005
CP060335.1	5799284	5800004
CP060335.1	5900851	5900993
CP060335.1	5900849	5904075
CP060335.1	5986691	5986781
CP060335.1	6004102	6026777
CP060335.1	6004559	6026742
CP060335.1	6029184	6032153
CP060335.1	6045154	6046030
CP060335.1	6048199	6048810
CP060335.1	6049447	6049681
CP060335.1	6049801	6060977
CP060335.1	6061266	6068673
CP060335.1	6083547	6083677
CP060336.1	31823	659227
CP060336.1	32098	659073
CP060336.1	32077	659147
CP060336.1	65191	65255
CP060336.1	65319	65743
CP060336.1	83241	83409
CP060336.1	107303	107395
CP060336.1	149728	149836
CP060336.1	193383	193440
CP060336.1	193496	193961
CP060336.1	249088	249152
CP060336.1	260703	261353
CP060336.1	305137	305226
CP060336.1	313901	314070
CP060336.1	313897	314381
CP060336.1	322777	330045
CP060336.1	330045	337933
CP060336.1	330339	337938
CP060336.1	330455	338096
CP060336.1	330495	338007
CP060336.1	330609	338071
CP060336.1	351123	3894747
CP060336.1	354517	362253
CP060336.1	356669	359075
CP060336.1	376791	384571
CP060336.1	376951	384331
CP060336.1	417526	418391
CP060336.1	418116	418352
CP060336.1	419085	419453
CP060336.1	436820	437230
CP060336.1	462426	462818
CP060336.1	495860	501857
CP060336.1	509994	564925
CP060336.1	509949	565238
CP060336.1	510361	564818
CP060336.1	513359	533742
CP060336.1	513603	533857
CP060336.1	513772	533614
CP060336.1	543812	544813
CP060336.1	570715	575601
CP060336.1	571127	571248
CP060336.1	574876	575601
CP060336.1	625258	625344
CP060336.1	625739	627020
CP060336.1	626090	626160
CP060336.1	626009	626933
CP060336.1	626218	626926
CP060336.1	626075	627005
CP060336.1	627597	627743
CP060336.1	644740	644801
CP060336.1	654201	655623
CP060336.1	654318	655468
CP060336.1	654301	655574
CP060336.1	655836	656030
CP060336.1	658564	659162
CP060336.1	719875	727753
CP060336.1	719903	728305
CP060336.1	720050	727684
CP060336.1	771575	771648
CP060336.1	806250	807983
CP060336.1	806700	806825
CP060336.1	817738	817790
CP060336.1	891542	891639
CP060336.1	935299	936094
CP060336.1	1084835	1084951
CP060336.1	1092259	1092328
CP060336.1	1156411	1163931
CP060336.1	1156535	1163931
CP060336.1	1170909	2780308
CP060336.1	1170892	3821204
CP060336.1	1218660	1219120
CP060336.1	1219733	1219950
CP060336.1	1266140	1282012
CP060336.1	1312808	1315938
CP060336.1	1336614	1336696
CP060336.1	1336695	1337195
CP060336.1	1336713	1337532
CP060336.1	1336796	1337196
CP060336.1	1336713	1337581
CP060336.1	1367372	1367474
CP060336.1	1552684	1552752
CP060336.1	1613368	1615757
CP060336.1	1693401	1693499
CP060336.1	1783311	1783367
CP060336.1	1912321	1912391
CP060336.1	1912521	1913002
CP060336.1	1949107	1956912
CP060336.1	1971254	1971585
CP060336.1	2006086	2006206
CP060336.1	2075124	2076016
CP060336.1	2172556	2173009
CP060336.1	2229960	2230037
CP060336.1	2258605	2259146
CP060336.1	2258918	2259145
CP060336.1	2266465	2267056
CP060336.1	2276426	2284019
CP060336.1	2281394	3328368
CP060336.1	2390467	2390877
CP060336.1	2544342	2545743
CP060336.1	2544461	2545103
CP060336.1	2544501	2545742
CP060336.1	2544640	2545602
CP060336.1	2544671	2545687
CP060336.1	2582074	2583030
CP060336.1	2734276	2736949
CP060336.1	2734422	2736997
CP060336.1	2734403	2737028
CP060336.1	2734512	2737016
CP060336.1	2734488	2737134
CP060336.1	2739081	2739134
CP060336.1	2756161	2756305
CP060336.1	2756220	2756799
CP060336.1	2756334	2756658
CP060336.1	2813767	2822269
CP060336.1	2816006	2816886
CP060336.1	2816162	2817023
CP060336.1	2816275	2816390
CP060336.1	2816396	2816541
CP060336.1	2816380	2817026
CP060336.1	2816502	2816978
CP060336.1	2816505	2817022
CP060336.1	2816435	2817372
CP060336.1	2821878	2821946
CP060336.1	2821749	2822872
CP060336.1	2822044	2822339
CP060336.1	2821996	2822466
CP060336.1	2822025	2822589
CP060336.1	2936480	2979831
CP060336.1	3004543	3004692
CP060336.1	3012601	3012710
CP060336.1	3027783	3027862
CP060336.1	3055491	3063625
CP060336.1	3083864	3084086
CP060336.1	3084282	3084449
CP060336.1	3086749	3093481
CP060336.1	3086877	3093481
CP060336.1	3087003	3093466
CP060336.1	3116576	3116764
CP060336.1	3116576	3117338
CP060336.1	3150260	3153110
CP060336.1	3175826	3177397
CP060336.1	3183451	3184248
CP060336.1	3255522	3257181
CP060336.1	3255680	3257255
CP060336.1	3255796	3257098
CP060336.1	3255729	3257241
CP060336.1	3255776	3278026
CP060336.1	3255959	3257112
CP060336.1	3255876	3257344
CP060336.1	3255908	3257372
CP060336.1	3255908	3278025
CP060336.1	3279903	3281677
CP060336.1	3280028	3281383
CP060336.1	3280000	3281605
CP060336.1	3280112	3281451
CP060336.1	3380302	3384420
CP060336.1	3380549	3384313
CP060336.1	3426253	3427079
CP060336.1	3426481	3426942
CP060336.1	3481463	3481540
CP060336.1	3481473	3481541
CP060336.1	3515752	3516044
CP060336.1	3516551	3516924
CP060336.1	3518876	3518983
CP060336.1	3521716	3524080
CP060336.1	3521886	3523743
CP060336.1	3524083	3524169
CP060336.1	3524083	3524801
CP060336.1	3524250	3524751
CP060336.1	3533642	3547927
CP060336.1	3535513	3538198
CP060336.1	3555421	3563566
CP060336.1	3555566	3563359
CP060336.1	3555613	3563534
CP060336.1	3555501	3563706
CP060336.1	3555678	3563366
CP060336.1	3555656	3563517
CP060336.1	3555656	3563584
CP060336.1	3555628	3563735
CP060336.1	3576539	3576598
CP060336.1	3613540	3613695
CP060336.1	3613990	3614374
CP060336.1	3615561	3616933
CP060336.1	3615566	3619012
CP060336.1	3615568	3619184
CP060336.1	3617026	3619184
CP060336.1	3617025	3619358
CP060336.1	3619499	3620355
CP060336.1	3619662	3620218
CP060336.1	3619645	3620355
CP060336.1	3619803	3620355
CP060336.1	3620490	3620969
CP060336.1	3643443	3643725
CP060336.1	3661206	3661344
CP060336.1	3662130	3662950
CP060336.1	3662449	3662977
CP060336.1	3662456	3663107
CP060336.1	3662582	3662949
CP060336.1	3724772	3724973
CP060336.1	3730180	3730982
CP060336.1	3730668	3730779
CP060336.1	3731966	3738927
CP060336.1	3744870	3744929
CP060336.1	3767984	3768901
CP060336.1	3770786	3771213
CP060336.1	3772569	3773117
CP060336.1	3774724	3775850
CP060336.1	3780730	3786899
CP060336.1	3821612	3823007
CP060336.1	3837528	3852180
CP060336.1	3837435	3852394
CP060336.1	3837534	3852336
CP060336.1	3837645	3852164
CP060336.1	3842137	3843012
CP060336.1	3843440	3843741
CP060336.1	3858321	3899540
CP060336.1	3861461	3861545
CP060336.1	3861539	3862400
CP060336.1	3861741	3862400
CP060336.1	3861970	3862279
CP060336.1	3867074	3867200
CP060336.1	3867199	3868225
CP060336.1	3867335	3868235
CP060336.1	3867497	3867578
CP060336.1	3867505	3868113
CP060336.1	3867514	3868265
CP060336.1	3867498	3868335
CP060336.1	3867491	3871800
CP060336.1	3867650	3868115
CP060336.1	3877090	3877374
CP060336.1	3877343	3897019
CP060336.1	3877546	3897169
CP060336.1	3877659	3897017
CP060336.1	3877640	3897163
CP060336.1	3900174	3902151
CP060336.1	3900356	3901860
CP060336.1	3900521	3901860
CP060336.1	3900508	3902011
CP060336.1	3900653	3901794
CP060336.1	3900578	3901860
CP060336.1	3900722	3901795
CP060336.1	3903716	4064132
CP060336.1	3905975	3908048
CP060336.1	3905899	3908336
CP060336.1	3906100	3908067
CP060336.1	3906071	3908140
CP060336.1	3905986	3908334
CP060336.1	3909458	3910541
CP060336.1	3909595	3910396
CP060336.1	3909757	3910465
CP060336.1	3910699	3910887
CP060336.1	3912718	3912974
CP060336.1	3913357	3914731
CP060336.1	3913486	3914566
CP060336.1	3915049	3915656
CP060336.1	3918160	3918867
CP060336.1	3918394	3918753
CP060336.1	3933638	3936557
CP060336.1	3933961	3936420
CP060336.1	3934196	3936135
CP060336.1	3934093	3936419
CP060336.1	3934303	3936269
CP060336.1	3946959	3952172
CP060336.1	3951298	3951700
