## Additional File 7 for "Distinct genomic contexts predict gene presence-absence variation in different pathotypes of a fungal plant pathogen"

host	element	orientation	pav_median	conserved_median	pvalue
rice	PAV Gene	upstream	1184	49323.5	<0.001
rice	PAV Gene	downstream	873	49263	<0.001
rice	Gene	upstream	1009	1098	<0.001
rice	Gene	downstream	739	667	<0.001
rice	TE	upstream	2610	31795	<0.001
rice	TE	downstream	2553	32845	<0.001
wheat	PAV Gene	upstream	5720	22238	<0.001
wheat	PAV Gene	downstream	5172	22150	<0.001
wheat	Gene	upstream	1146	1092	<0.001
wheat	Gene	downstream	858	655	<0.001
wheat	TE	upstream	5591	33698	<0.001
wheat	TE	downstream	5772.5	33926	<0.001
