## Additional File 8 for "Distinct genomic contexts predict gene presence-absence variation in different pathotypes of a fungal plant pathogen"

feature	host	pav_true_count	pav_false_count	pav_true_percent	conserved_true_count	conserved_false_count	conserved_true_percent	pav_conserved_ratio	pvalue
PAV Gene Nearby	rice	15403	25302	37.8405601277484	15426	873157	1.7360224087114	21.7972763127156	<0.001
TE Nearby	rice	23816	19655	54.7859492535253	109871	787374	12.2453733372713	4.4740121631713	<0.001
Gene Nearby	rice	21917	18753	53.8898450946644	669250	219161	75.3311248960222	0.715372897577824	<0.001
TM Domain	rice	4511	22192	16.8932329700783	171629	689738	19.9251886826405	0.847833023774386	<0.001
Signal Peptide	rice	5104	21599	19.1139572332697	137364	724003	15.9472094937466	1.19857691972786	<0.001
Predicted Effector	rice	2030	24673	7.60214208141407	35211	826156	4.08780461754397	1.85971268019693	<0.001
GO Annotation	rice	11318	15385	42.3847507770663	617164	244203	71.6493666462727	0.591557926622247	<0.001
PFAM Annotation	rice	10919	15784	40.8905366438228	572749	288618	66.4930279427933	0.614959762082164	<0.001
PAV Gene Nearby	wheat	39869	104162	27.6808464844374	71410	838494	7.84808067664281	3.52708485360251	<0.001
TE Nearby	wheat	74969	69072	52.0469866218646	166746	755028	18.089683588385	2.87716401271291	<0.001
Gene Nearby	wheat	86676	57280	60.2100641862791	694478	215170	76.3457952966422	0.788649380785575	<0.001
TM Domain	wheat	15725	106826	12.8313926446949	181453	699633	20.5942439217057	0.623057233539463	<0.001
Signal Peptide	wheat	21100	101451	17.2173217680802	142675	738411	16.1930844435163	1.063251527412	<0.001
Predicted Effector	wheat	10468	112083	8.54174996532056	39060	842026	4.43316543447518	1.9267834894891	<0.001
GO Annotation	wheat	36537	86014	29.813710210443	655949	225137	74.4477837577717	0.400464711044279	<0.001
PFAM Annotation	wheat	34541	88010	28.1850005303914	609825	271261	69.2128804679679	0.407221897713614	<0.001
