## Additional File 9 for "Distinct genomic contexts predict gene presence-absence variation in different pathotypes of a fungal plant pathogen"

feature	label	rice_true_count	rice_false_count	rice_true_percent	wheat_true_count	wheat_false_count	wheat_true_percent	rice_wheat_ratio	pvalue
PAV Gene Nearby	lineage_pav	15403	25302	37.8405601277484	39869	104162	27.6808464844374	1.36703045367572	<0.001
TE Nearby	lineage_pav	23816	19655	54.7859492535253	74969	69072	52.0469866218646	1.05262480711054	<0.001
Gene Nearby	lineage_pav	21917	18753	53.8898450946644	86676	57280	60.2100641862791	0.895030520610954	<0.001
TM Domain	lineage_pav	4511	22192	16.8932329700783	15725	106826	12.8313926446949	1.31655490856347	<0.001
Signal Peptide	lineage_pav	5104	21599	19.1139572332697	21100	101451	17.2173217680802	1.11015856535281	<0.001
Predicted Effector	lineage_pav	2030	24673	7.60214208141407	10468	112083	8.54174996532056	0.889998198528254	<0.001
GO Annotation	lineage_pav	11318	15385	42.3847507770663	36537	86014	29.813710210443	1.42165300722015	<0.001
PFAM Annotation	lineage_pav	10919	15784	40.8905366438228	34541	88010	28.1850005303914	1.45079069981678	<0.001
PAV Gene Nearby	lineage_conserved	15426	873157	1.7360224087114	71410	838494	7.84808067664281	0.221203435621921	<0.001
TE Nearby	lineage_conserved	109871	787374	12.2453733372713	166746	755028	18.089683588385	0.676925789079794	<0.001
Gene Nearby	lineage_conserved	669250	219161	75.3311248960222	694478	215170	76.3457952966422	0.986709544426416	<0.001
TM Domain	lineage_conserved	4511	22192	16.8932329700783	15725	106826	12.8313926446949	1.31655490856347	<0.001
Signal Peptide	lineage_conserved	5104	21599	19.1139572332697	21100	101451	17.2173217680802	1.11015856535281	<0.001
Predicted Effector	lineage_conserved	2030	24673	7.60214208141407	10468	112083	8.54174996532056	0.889998198528254	<0.001
GO Annotation	lineage_conserved	11318	15385	42.3847507770663	36537	86014	29.813710210443	1.42165300722015	<0.001
PFAM Annotation	lineage_conserved	10919	15784	40.8905366438228	34541	88010	28.1850005303914	1.45079069981678	<0.001
