## Additional File 10 for "Distinct genomic contexts predict gene presence-absence variation in different pathotypes of a fungal plant pathogen"

feature	host	pav_mean	conserved_mean	pvalue_mean	pav_median	conserved_median	pvalue_median	pav_sd	conserved_sd	pvalue_sd	pav_twofive_quant	conserved_twofive_quant	pvalue_twofive_quant	pav_sevenfive_quant	conserved_sevenfive_quant	pvalue_sevenfive_quant
Gene GC Content	rice	0.554966612668295	0.563961408120515	<0.001	0.55	0.5572327	<0.001	0.0567889366444887	0.0463440772977979	<0.001	0.5113636	0.5309503	<0.001	0.5930233	0.5924765	0.318
Average Flanking GC Content (1kbp)	rice	0.490384689820575	0.49654900747034	<0.001	0.4885	0.494384140061792	<0.001	0.0367848903847503	0.0294996426635337	<0.001	0.4685243	0.476837	<0.001	0.5102558	0.5139482	<0.001
Gene Length	rice	1070.09410927611	1792.42384140558	<0.001	838	1532	<0.001	907.474702732008	1284.13272326487	<0.001	464	971	<0.001	1489.5	2273	<0.001
Expression: Culture (TPM)	rice	25.0602863490226	89.4196041139782	<0.001	9.17644	9.57729	<0.001	231.577237495172	674.320615106183	<0.001	0.252034	2.78225	<0.001	9.17644	33.51955	<0.001
Expression: In Planta (TPM)	rice	50.4463158486484	88.2671991020033	<0.001	21.2112	21.896	<0.001	419.685056460252	319.40324458538	<0.001	2.12307	6.62234	<0.001	21.2112	60.0732	<0.001
% Methylated Cytosines	rice	0.373784793363596	0.391673300205499	<0.001	0.3847	0.3847	1	0.300647197631609	0.193890716530272	0.015	0.374582	0.352279	<0.001	0.3847	0.41805	<0.001
Normalized H3K36me3 Signal	rice	94.2037286836988	84.6862986573625	<0.001	87.1011	87.1011	1	25.9223624185221	25.3686658153233	<0.001	87.1011	70.5715	<0.001	108.458	100.847	<0.001
Normalized H3K27me3 Signal	rice	152.229737833946	67.7991693264323	<0.001	37.8795	37.863	<0.001	153.919468188209	90.0497262552791	<0.001	37.8795	34.6077	<0.001	294.86	41.4745	<0.001
Normalized H3K27ac Signal	rice	52.4687145169902	82.2447899314442	<0.001	65.276	65.276	1	26.9587093927286	55.2240347729703	<0.001	27.0046	44.8309	<0.001	65.276	103.541	<0.001
Normalized EccDNA-Seq Signal	rice	69.2827426740798	76.2915569557231	<0.001	60.57185	60.57185	1	49.6499780905409	239.816726523298	0.002	59.0811	41.442	<0.001	60.6997	86.2636	<0.001
Gene GC Content	wheat	0.548747619908685	0.564585353470676	<0.001	0.543283582089552	0.5569823	<0.001	0.0571991385618212	0.0460524325014728	<0.001	0.5084746	0.5312576	<0.001	0.586727	0.5927117	<0.001
Average Flanking GC Content (1kbp)	wheat	0.489639303880848	0.49361033430334	<0.001	0.4895	0.492	<0.001	0.0409522564213939	0.0313735454115035	<0.001	0.466303	0.4735	<0.001	0.5125	0.512	0.027
Gene Length	wheat	904.533859372833	1871.36867116263	<0.001	650	1601	<0.001	853.40200795568	1306.33572606152	<0.001	356	1036	<0.001	1194	2354	<0.001
Expression: Culture (TPM)	wheat	19.7713296212816	92.6659962261989	<0.001	2.6036	15.8107	<0.001	116.20786915103	484.468185227083	<0.001	0.0296297	1.60971	<0.001	12.2957	47.5786	<0.001
Expression: In Planta (TPM)	wheat	39.245757302286	89.326927417212	<0.001	12.1367	21.8837	<0.001	265.248773184212	528.943848028245	<0.001	0.733867	5.73117	<0.001	18.9073	57.9607	<0.001
