## Additional File 11 for "Distinct genomic contexts predict gene presence-absence variation in different pathotypes of a fungal plant pathogen"

feature	label	rice_mean	wheat_mean	pvalue_mean	rice_median	wheat_median	pvalue_median	rice_sd	wheat_sd	pvalue_sd	rice_twofive_quant	wheat_twofive_quant	pvalue_twofive_quant	rice_sevenfive_quant	wheat_sevenfive_quant	pvalue_sevenfive_quant
Gene GC Content	lineage_pav	0.554966612577214	0.548747619908685	<0.001	0.55	0.543283582089552	<0.001	0.0567889365273233	0.0571991385618212	0.143	0.5113636	0.5084746	<0.001	0.5930233	0.586727	<0.001
Average Flanking GC Content (1kbp)	lineage_pav	0.49038468978335	0.489639303880848	0.005	0.4885	0.4895	0.022	0.0367848903977924	0.0409522564213939	<0.001	0.4685243	0.466303	<0.001	0.5102558	0.5125	<0.001
Gene Length	lineage_pav	1070.09410927611	904.533859372833	<0.001	838	650	<0.001	907.474702732008	853.40200795568	0.002	464	356	<0.001	1489.5	1194	<0.001
Expression: Culture (TPM)	lineage_pav	25.0602863490563	19.7713296212816	<0.001	9.17644	2.6036	<0.001	231.577237495169	116.20786915103	<0.001	0.252034	0.0296297	<0.001	9.17644	12.2957	<0.001
Expression: In Planta (TPM)	lineage_pav	50.4463158480241	39.245757302286	<0.001	21.2112	12.1367	<0.001	419.685056460233	265.248773184212	<0.001	2.12307	0.733867	<0.001	21.2112	18.9073	<0.001
Gene GC Content	lineage_conserved	0.563961408120387	0.564585353470676	<0.001	0.5572327	0.5569823	0.014	0.0463440772981556	0.0460524325014728	<0.001	0.5309503	0.5312576	<0.001	0.5924765	0.5927117	0.045
Average Flanking GC Content (1kbp)	lineage_conserved	0.496549007474142	0.49361033430334	<0.001	0.494384140061792	0.492	<0.001	0.0294996426601094	0.0313735454115035	<0.001	0.476837	0.4735	<0.001	0.5139482	0.512	<0.001
Gene Length	lineage_conserved	1792.42384140558	1871.36867116263	<0.001	1532	1601	<0.001	1284.13272326487	1306.33572606152	<0.001	971	1036	<0.001	2273	2354	<0.001
Expression: Culture (TPM)	lineage_conserved	89.4196041151837	92.6659962261989	<0.001	9.57729	15.8107	<0.001	674.320615106984	484.468185227083	<0.001	2.78225	1.60971	<0.001	33.51955	47.5786	<0.001
Expression: In Planta (TPM)	lineage_conserved	88.267199102002	89.326927417212	0.11	21.896	21.8837	0.804	319.40324458538	528.943848028245	<0.001	6.62234	5.73117	<0.001	60.0732	57.9607	<0.001
