## Additional File 12 for "Distinct genomic contexts predict gene presence-absence variation in different pathotypes of a fungal plant pathogen"

feature	host	deletion_mean	baseline_mean	pvalue_mean	deletion_median	baseline_median	pvalue_median	deletion_sd	baseline_sd	pvalue_sd	deletion_twofive_quant	baseline_twofive_quant	pvalue_twofive_quant	deletion_sevenfive_quant	baseline_sevenfive_quant	pvalue_sevenfive_quant
GC Content	rice	0.496177285470085	0.513783945665446	<0.001	0.4941285	0.5170135	<0.001	0.0886162024463988	0.0697509361997245	<0.001	0.43418875	0.48136125	<0.001	0.55476725	0.547745	0.03
Normalized in Culture RNAseq Signal	rice	610.500643769841	610.500122414652	1	111.6555	166.959	<0.001	1661.32629633304	1257.18669773622	0.149	34.675875	53.76615	<0.001	492.26825	606.76575	0.047
Normalized in Planta RNAseq Signal	rice	610.500586612332	610.50070151221	1	126.7305	213.1515	<0.001	1899.14358752475	1070.12210471466	0.026	39.29535	74.8429	<0.001	554.15	647.77825	0.041
% Methylated Cytosines	rice	2.38884143281952	0.925216212909441	<0.001	0.417887	0.385538	<0.001	5.48647352600041	3.27907670119717	<0.001	0.22802	0.338901	<0.001	1.27485	0.434462	<0.001
Normalized H3K36me3 Signal	rice	610.500788095238	610.50073009768	1	523.6305	551.6525	0.029	431.385640012461	433.740530432445	0.885	295.29825	278.9225	0.217	790.79625	822.2915	0.079
Normalized H3K27me3 Signal	rice	610.500542057387	610.500182234432	1	535.1935	270.7515	<0.001	484.158630203077	838.060663095802	<0.001	154.9015	219.59125	<0.001	955.3445	467.50875	<0.001
Normalized H3K27ac Signal	rice	610.501216300366	610.500827411477	1	390.678	467.856	<0.001	755.867608001384	516.590249304594	<0.001	270.86375	274.33075	0.615	621.474	778.103	<0.001
Normalized EccDNA-Seq Signal	rice	610.501254805861	610.501376807082	1	28.7874	143.8565	<0.001	3674.71761726054	3539.25551556011	0.974	17.7079	95.25455	<0.001	94.487825	231.08075	<0.001
GC Content	wheat	0.464502140070175	0.515663880701754	<0.001	0.474522	0.519553	<0.001	0.108677787261952	0.0845752439291342	<0.001	0.417582	0.480583	<0.001	0.521739	0.56109	<0.001
Normalized in Culture RNAseq Signal	wheat	701.754068037123	701.754750068	1	24.7286	160.165	<0.001	15391.4251421698	4975.74565744823	0.808	5.92722	42.9691	<0.001	104.658	449.517	<0.001
Normalized in Planta RNAseq Signal	wheat	701.754906880589	701.753773077403	1	7.61597	123	<0.001	19000.0981415818	4188.72655880845	0.893	1.1429	27.3687	<0.001	35.5303	419.915	<0.001
